# Genomic Determinants of Phage Activity Against *Pseudomonas aeruginosa*: Roles of Receptors, Defence Systems, and Anti-Defences

**DOI:** 10.64898/2026.02.22.706922

**Authors:** Andrew Vaitekenas, Chris J. Malajczuk, Liza Mantjani, Phoebe G. Carr, Joshua J. Iszatt, Renee N. Ng, Samuel T. Montgomery, Yuliya Karpievitch, Stephen M. Stick, Anthony Kicic, PhageWA

**Affiliations:** Wal-Yan Respiratory Research Centre, The Kids Research Institute Australia, The University of Western Australia, Perth, Western Australia, Australia; UWA Centre for Child Health Research, The University of Western Australia, Perth, Western Australia, Australia; The Institute For Respiratory Health, The University of Western Australia, Perth, Western Australia, Australia; Occupation, Environment and Safety, School of Population Health, Curtin University, Perth, Western Australia, Australia; School of Biomedical Sciences, The University of Western Australia, Perth, Western Australia, Australia, Australia; Department of Respiratory and Sleep Medicine, Perth Children’s Hospital, Perth, Western Australia, Australia; Centre for Cell Therapy and Regenerative Medicine, School of Medicine and Pharmacology, The University of Western Australia and Harry Perkins Institute of Medical Research, Perth, Western Australia, Australia

## Abstract

*Pseudomonas aeruginosa* is a priority pathogen in chronic and multidrug-resistant infections, yet therapeutic phages targeting this organism often exhibit variable and unpredictable efficacy. A mechanistic understanding of the genomic determinants governing phage–host interactions is therefore critical for the rational design of robust phage therapeutics. Here, we systematically dissected the genetic featrures underlying lytic outcomes across a diverse panel of *P. aeruginosa*-infecting phages. We comprehensively annotated receptor-binding proteins (RBPs), bacterial defence systems and phage-encoded anti-defence genes, and experimentally defined host receptor usage for each phage, linking receptor specificity to cognate RBPs. We identified multiple anti-defence systems—including *vcrx089*, acrIIA24, *atd1*, *gnarl1*, *klcA*, *darA* and *nmna* (NARP2-associated)—and RBPs targeting lipopolysaccharide, type IV pili and flagella that are associated with enhanced lytic activity and represent tractable engineering targets.

Across 174 genomic features analysed, 110 significantly influenced phage activity, with heterogeneous and context-dependent effects. Leveraging these features, we trained a machine-learning classifier that accurately predicted phage–host outcomes (AUC–ROC = 0.875), demonstrating that interaction phenotypes are encoded in definable genomic signatures.

Together, our findings reveal the quantitative contribution of phage anti-defence systems to infectivity in *P. aeruginosa* and define a genomic framework for predicting and engineering lytic success. These results establish a foundation for the rational design of synthetic phages with enhanced host ranges.
