## Supplementary Table 2 for "Genomic Determinants of Phage Activity Against *Pseudomonas aeruginosa*: Roles of Receptors, Defence Systems, and Anti-Defences"

### Sheet: Sheet1
Phage	Noongar Descriptive Name
EBID	Mint-mokiny 2
4TWA	Mint-mokiny 1
WDPI	Kalyang-mokiny 1
YK3I	Bidit-mokiny 1
P71S	Moodji-mokiny 1
V1IB	Djilki-mokiny 1
N5HX	Kara-mokiny 29
LG65	Kara-mokiny 13
2CJA	Kara-mokiny 27
C7E4	Kara-mokiny 8
6281	Kara-mokiny 28
EUVX	Minga-mokiny 8
DKQ8	Minga-mokiny 7
0VBC	Minga-mokiny 6
KPSM	Djaril-mokiny 2
9XQE	Djaril-mokiny 1
Z6TS	Djaril-mokiny 3
AUV6	Kambar-mokiny 1
NC61	Boorn-mokiny 20
R4QE	Boorn-mokiny 22
J5TC	Boorn-mokiny 1
NQ4L	Boorn-mokiny 21
T0U1	Boorn-mokiny 4
MZOB	Boorn-mokiny 19
XMDS	Djiridji-koondil-mokiny 2
VKO7	Djiridji-koondil-mokiny 1
GE9K	Koodjal-kaat-mokiny 2
O8XK	Koodjal-kaat-mokiny 3
4NWX	Koodjal-kaat-mokiny 1
