## Supplementary Table 3 for "Genomic Determinants of Phage Activity Against *Pseudomonas aeruginosa*: Roles of Receptors, Defence Systems, and Anti-Defences"

### Sheet: Sheet1
Position (bp)	Variant Type	WT Allele	Mutant Allele	Allele Frequencies	Feature Affected	Strand	Nucleotide Position	Amino Acid Position	Effect	Gene Affected	Product Affected
207621	SNP	C	A	A:10 C:0	N/A	N/A	N/A	N/A	N/A	N/A	N/A
57	SNP	C	A	A:10 C:0	N/A	N/A	N/A	N/A	N/A	N/A	N/A
67	SNP	C	A	A:11 C:0	N/A	N/A	N/A	N/A	N/A	N/A	N/A
90663	SNP	G	C	C:20 G:0	CDS	+	1910/2040	637/679	Missense variant	N/A	FUSC family protein
123419	SNP	G	T	T:20 G:0	N/A	N/A	N/A	N/A	N/A	N/A	N/A
30686	SNP	C	A	A:20 C:0	CDS	+	1069/1407	357/468	Missense variant	N/A	NMT1 domain-containing protein
105296	Del	GACCTACGCCTGGAACGGCGCGACCGGTGCCGCCAGCGGCATCTCCTTCGACATGCGCAAGACCACCC	G	G:10 GACCT…:0	CDS	+	917/1389	306/462	Frameshift variant	flgE	flagellar hook protein FlgE
