## Supplementary Table 5 for "Genomic Determinants of Phage Activity Against *Pseudomonas aeruginosa*: Roles of Receptors, Defence Systems, and Anti-Defences"

### Sheet: Sheet1
phage_ID	putative genus	length (bp)	GC%	CDS	tRNA
phage_BDKZ	Bruynoghevirus	45432	52.5	70	3
phage_YK3I	Bruynoghevirus	45460	52.62	70	4
phage_5Q0M	Bruynoghevirus	45555	52.42	70	4
phage_ALSV	Jamesmcgillvirus	43203	45.18	51	0
phage_G8ZJ	Jamesmcgillvirus	43268	44.97	51	0
phage_EWJF	Jamesmcgillvirus	43311	45.1	51	0
phage_CEIU	Jamesmcgillvirus	43324	45.07	51	0
phage_F9LS	Jamesmcgillvirus	43654	45.01	51	0
phage_V1IB	Kochitakasuvirus	64200	60.33	89	0
phage_IQ38	Litunavirus	72200	54.91	92	0
phage_SI24	Litunavirus	72208	54.91	92	0
phage_D8QW	Litunavirus	72215	54.97	89	0
phage_EUVX	Litunavirus	72252	54.8	91	0
phage_MTHI	Litunavirus	72254	54.79	91	0
phage_5DS0	Litunavirus	72263	54.8	91	0
phage_TR6B	Litunavirus	72277	54.79	91	0
phage_HNR4	Litunavirus	72288	54.8	90	0
phage_4NGD	Litunavirus	72350	54.8	91	0
phage_C9GP	Litunavirus	72350	54.78	91	0
phage_D9YV	Litunavirus	72353	54.79	91	0
phage_BAIK	Litunavirus	72354	54.8	91	0
phage_91K0	Litunavirus	72356	54.8	91	0
phage_6KN5	Litunavirus	72362	54.79	91	0
phage_ACH8	Litunavirus	72362	54.79	91	0
phage_DKQ8	Litunavirus	72362	54.79	91	0
phage_MA4Z	Litunavirus	72362	54.79	91	0
phage_S0JD	Litunavirus	72362	54.79	91	0
phage_U8SA	Litunavirus	72363	54.79	91	0
phage_6D01	Litunavirus	72448	54.83	92	0
phage_O1UQ	Litunavirus	72448	54.83	92	0
phage_PYRJ	Litunavirus	72448	54.83	92	0
phage_UHIW	Litunavirus	72448	54.85	92	0
phage_NQBD	Litunavirus	72495	54.88	91	0
phage_0VBC	Litunavirus	73338	54.67	94	0
phage_M7O9	Litunavirus	73370	54.67	94	0
phage_KZ6A	Litunavirus	73395	54.71	93	0
phage_LVR8	Litunavirus	73427	54.64	93	0
phage_YZ4O	Litunavirus	73431	54.72	91	0
phage_21ME	Mixed cluster	58336	58.33	75	1
phage_KPSM	Pakpunavirus	89617	49.27	162	15
phage_NJ39	Pakpunavirus	89617	49.27	162	15
phage_9XQE	Pakpunavirus	91651	49.27	168	14
phage_IVXL	Pakpunavirus	92794	49.4	168	15
phage_NYK5	Pakpunavirus	92794	49.38	168	15
phage_Z6TS	Pakpunavirus	92794	49.4	168	15
phage_P71S	Paundecimvirus	49457	44.75	68	0
phage_GE9K	Pawinskivirus	302312	43.61	386	8
phage_UFLP	Pawinskivirus	304035	43.59	385	7
phage_4VNF	Pawinskivirus	304239	43.59	385	8
phage_5TGK	Pawinskivirus	305647	43.62	386	8
phage_BFN6	Pawinskivirus	305647	43.62	386	8
phage_F4D5	Pawinskivirus	305647	43.62	386	8
phage_O8XK	Pawinskivirus	305647	43.62	386	8
phage_QA5Y	Pawinskivirus	305647	43.62	386	8
phage_T0EC	Pawinskivirus	305647	43.62	386	8
phage_YK40	Pawinskivirus	305647	43.62	386	8
phage_4NWX	Pawinskivirus	306822	43.57	387	8
phage_N5HX	Pbunavirus	62547	55.59	81	0
phage_Z4X6	Pbunavirus	62547	55.59	81	0
phage_KS71	Pbunavirus	62549	55.6	81	0
phage_BM83	Pbunavirus	63146	55.52	85	0
phage_L3T9	Pbunavirus	63545	55.63	85	0
phage_28Y5	Pbunavirus	63638	55.65	86	0
phage_56PR	Pbunavirus	65415	55.59	89	0
phage_WM8A	Pbunavirus	65422	55.61	90	0
phage_RST7	Pbunavirus	65616	55.17	92	0
phage_LG65	Pbunavirus	65617	55.18	92	0
phage_4GXC	Pbunavirus	65643	54.95	90	0
phage_XNVA	Pbunavirus	65644	54.95	90	0
phage_GXLA	Pbunavirus	65663	55.61	89	0
phage_P61D	Pbunavirus	65677	54.98	91	0
phage_JHQK	Pbunavirus	65744	55.59	89	0
phage_6UQA	Pbunavirus	65820	55.55	91	0
phage_NRZT	Pbunavirus	65833	55.57	91	0
phage_WQHK	Pbunavirus	65840	55.74	90	0
phage_8M7R	Pbunavirus	65862	55.76	90	0
phage_UBCL	Pbunavirus	65889	55.72	88	0
phage_7K9M	Pbunavirus	65935	55.05	91	0
phage_CVL1	Pbunavirus	65950	55.54	93	0
phage_71RF	Pbunavirus	65963	55.49	93	0
phage_KA54	Pbunavirus	66018	55.73	91	0
phage_L9CJ	Pbunavirus	66018	55.73	91	0
phage_2CJA	Pbunavirus	66027	55.03	90	0
phage_6S1V	Pbunavirus	66049	55.56	92	0
phage_VX37	Pbunavirus	66049	55.56	92	0
phage_650A	Pbunavirus	66115	54.95	90	0
phage_AGLD	Pbunavirus	66118	55.73	91	0
phage_HZB2	Pbunavirus	66118	55.73	91	0
phage_W7RK	Pbunavirus	66118	55.72	91	0
phage_0YC6	Pbunavirus	66132	55.64	91	0
phage_7B4Q	Pbunavirus	66132	55.52	91	0
phage_UFM1	Pbunavirus	66132	55.65	91	0
phage_6CE9	Pbunavirus	66146	55.72	91	0
phage_KT73	Pbunavirus	66146	55.72	91	0
phage_SOU4	Pbunavirus	66146	55.72	91	0
phage_VBLS	Pbunavirus	66146	55.73	92	0
phage_5QUJ	Pbunavirus	66158	54.92	92	0
phage_N0M1	Pbunavirus	66164	55.68	94	0
phage_6GY8	Pbunavirus	66247	55.58	92	0
phage_O5FX	Pbunavirus	66297	55.58	94	0
phage_BUAE	Pbunavirus	66343	55.63	91	0
phage_ZDNQ	Pbunavirus	66359	55.66	91	0
phage_QEAS	Pbunavirus	66365	55.65	90	0
phage_XKNV	Pbunavirus	66365	55.66	90	0
phage_3S08	Pbunavirus	66391	55.66	93	0
phage_C7E4	Pbunavirus	66392	55.66	92	0
phage_VP4U	Pbunavirus	66418	55.22	94	0
phage_EW5A	Pbunavirus	66477	55.6	94	0
phage_BL1R	Pbunavirus	66488	55.43	93	0
phage_IGZN	Pbunavirus	66502	55.61	92	0
phage_MNQA	Pbunavirus	66502	55.61	92	0
phage_NEIU	Pbunavirus	66504	55.61	92	0
phage_UBDE	Pbunavirus	66506	55.71	93	0
phage_4PNG	Pbunavirus	66515	55.09	94	0
phage_13UJ	Pbunavirus	66523	55.13	94	0
phage_UTLR	Pbunavirus	66533	55.57	92	0
phage_F0TH	Pbunavirus	66559	55.69	92	0
phage_3DQI	Pbunavirus	66562	55.56	92	0
phage_K1O0	Pbunavirus	66563	55.56	92	0
phage_0QTN	Pbunavirus	66580	55.62	95	0
phage_47KF	Pbunavirus	66594	55.6	92	0
phage_BCDJ	Pbunavirus	66594	55.6	92	0
phage_LHXD	Pbunavirus	66594	55.6	95	0
phage_R706	Pbunavirus	66594	55.6	92	0
phage_R87U	Pbunavirus	66594	55.6	92	0
phage_WD57	Pbunavirus	66594	55.61	92	0
phage_D348	Pbunavirus	66595	55.6	95	0
phage_UA4D	Pbunavirus	66595	55.6	95	0
phage_V6L2	Pbunavirus	66595	55.59	95	0
phage_1TLX	Pbunavirus	66596	55.59	95	0
phage_JLI0	Pbunavirus	66596	55.6	95	0
phage_IHYV	Pbunavirus	66600	55.59	92	0
phage_PQTA	Pbunavirus	66602	55.57	94	0
phage_B3WN	Pbunavirus	66623	55.56	92	0
phage_FJBP	Pbunavirus	66623	55.56	92	0
phage_XPTL	Pbunavirus	66624	55.06	94	0
phage_915D	Pbunavirus	66625	55.06	94	0
phage_P368	Pbunavirus	66625	55.06	94	0
phage_C0H6	Pbunavirus	66627	55.07	94	0
phage_BXP5	Pbunavirus	66629	55.69	92	0
phage_DL7K	Pbunavirus	66716	55.63	94	0
phage_DRX0	Pbunavirus	66735	55.49	91	0
phage_WHMD	Pbunavirus	66747	55.56	95	0
phage_VEOR	Pbunavirus	66810	55.62	92	0
phage_8Q4I	Pbunavirus	66885	55.4	95	0
phage_FS6Q	Pbunavirus	66885	55.4	95	0
phage_1AKL	Pbunavirus	67083	55.56	95	0
phage_9OQN	Pbunavirus	67084	55.56	95	0
phage_1SA0	Pbunavirus	67202	55.54	95	0
phage_4ELK	Pbunavirus	67202	55.57	95	0
phage_67IE	Pbunavirus	67202	55.53	95	0
phage_NWUG	Pbunavirus	67336	55.51	94	0
phage_YO18	Pbunavirus	67417	55.5	95	0
phage_6281	Pbunavirus	67446	55.81	93	0
phage_74W3	Phikmvvirus	43051	62.24	52	0
phage_EBID	Phikmvvirus	43051	62.24	52	0
phage_F1GA	Phikmvvirus	43051	62.24	52	0
phage_PB0S	Phikmvvirus	43051	62.23	52	0
phage_TK82	Phikmvvirus	43051	62.24	52	0
phage_4TWA	Phikmvvirus	43130	62.27	52	0
phage_UET7	Phikmvvirus	43130	62.28	52	0
phage_WVM4	Phikmvvirus	43236	62.36	54	0
phage_QF3C	Phikzvirus	273072	36.9	350	8
phage_NC61	Phikzvirus	274857	36.86	357	6
phage_R4QE	Phikzvirus	277163	36.81	357	8
phage_1C8M	Phikzvirus	277164	36.82	357	8
phage_6NXU	Phikzvirus	277164	36.82	357	8
phage_JBYE	Phikzvirus	277164	36.81	357	7
phage_MLN9	Phikzvirus	277164	36.82	357	8
phage_OWVY	Phikzvirus	277164	36.81	357	7
phage_DMY7	Phikzvirus	277165	36.81	357	7
phage_KMBS	Phikzvirus	277165	36.82	357	8
phage_V7J5	Phikzvirus	277592	36.81	365	8
phage_142X	Phikzvirus	277855	36.9	358	6
phage_IGYK	Phikzvirus	277855	36.9	358	6
phage_NFPQ	Phikzvirus	277855	36.91	358	6
phage_BY2M	Phikzvirus	277887	36.82	361	6
phage_H4PG	Phikzvirus	277990	36.83	363	8
phage_1CG8	Phikzvirus	278547	36.9	359	6
phage_1MYO	Phikzvirus	278668	36.91	362	6
phage_1FWS	Phikzvirus	278768	36.91	361	6
phage_J5TC	Phikzvirus	278768	36.91	361	6
phage_8GBF	Phikzvirus	279125	36.92	367	8
phage_NLO0	Phikzvirus	279139	36.82	361	6
phage_QE0F	Phikzvirus	279139	36.81	360	6
phage_L7VB	Phikzvirus	279151	36.8	366	7
phage_8OP4	Phikzvirus	279272	36.93	368	7
phage_FCO6	Phikzvirus	279272	36.93	368	7
phage_QFX4	Phikzvirus	279272	36.93	368	8
phage_NQ4L	Phikzvirus	279729	36.93	365	6
phage_2BSM	Phikzvirus	279747	36.87	361	6
phage_8R5Z	Phikzvirus	280421	36.9	361	7
phage_B0J4	Phikzvirus	280421	36.9	361	7
phage_DBOQ	Phikzvirus	280421	36.9	361	7
phage_EQNI	Phikzvirus	280421	36.9	361	7
phage_OS5D	Phikzvirus	280421	36.9	361	7
phage_T0U1	Phikzvirus	280421	36.9	361	7
phage_UX4K	Phikzvirus	280421	36.9	362	7
phage_W1YI	Phikzvirus	280421	36.9	362	7
phage_XAJH	Phikzvirus	280421	36.89	361	7
phage_Q0YB	Phikzvirus	280439	36.9	364	7
phage_9MVQ	Phikzvirus	280763	36.9	369	7
phage_MZOB	Phikzvirus	281074	36.85	358	4
phage_Q0N5	Phikzvirus	284595	36.72	366	5
phage_VCQS	Samunavirus	92536	55.12	124	0
phage_BRNP	Samunavirus	93302	55.21	123	0
phage_I64H	Samunavirus	93302	55.21	123	0
phage_4C8D	Samunavirus	93486	55.21	125	0
phage_AUV6	Samunavirus	93671	55.16	127	0
phage_6EUI	Samunavirus	93737	55.16	125	0
phage_B0M9	Septimatrevirus	43109	53.38	52	0
phage_UOM6	Septimatrevirus	43109	53.43	52	0
phage_ZMOS	Septimatrevirus	43109	53.4	52	0
phage_ZLWE	Septimatrevirus	43166	54.53	54	1
phage_WDPI	Septimatrevirus	43175	54.54	54	1
phage_WPVQ	Septimatrevirus	43214	53.75	57	0
phage_O10G	Septimatrevirus	43336	54.22	54	1
phage_3NV7	unknown	42802	62.49	54	0
phage_XMDS	Wroclawvirus	285430	33.34	398	12
phage_VKO7	Wroclawvirus	287890	33.22	405	12
