## Supplementary Table 7 for "Genomic Determinants of Phage Activity Against *Pseudomonas aeruginosa*: Roles of Receptors, Defence Systems, and Anti-Defences"

### Sheet: Sheet1
Bacteria data availability. BioProject: PRJNA862674
bacteria	genome_accession	biosample_accession	SRA_accession
M1C010	CP199238	SAMN48953750	SRR33903809
M1C014	CP199237	SAMN48953751	SRR33903787
M1C034	CP199236	SAMN48953752	SRR33903798
M1C037	CP199235	SAMN48953753	SRR33903843
M1C039	CP199234	SAMN48953754	SRR33903851
M1C052	CP199233	SAMN48953755	SRR33903840
M1C054	CP199232	SAMN48953756	SRR33903842
M1C058_plasmid_1	CP199267	SAMN48953757	SRR33903844
M1C058	CP199268	SAMN48953757	SRR33903844
M1C058_plasmid_2	CP199269	SAMN48953757	SRR33903844
M1C064_plasmid	CP199265	SAMN48953758	SRR33903853
M1C064	CP199266	SAMN48953758	SRR33903853
M1C066	CP199231	SAMN48953759	SRR33903776
M1C067	CP199230	SAMN48953760	SRR33903850
M1C073	CP199229	SAMN48953761	SRR33903841
M1C074	CP199228	SAMN48953762	SRR33903845
M1C077	CP199227	SAMN48953763	SRR33903820
M1C079_plasmid	CP199263	SAMN48953764	SRR33903854
M1C079	CP199264	SAMN48953764	SRR33903854
M1C081	CP199226	SAMN48953765	SRR33903846
M1C086_plasmid	CP199261	SAMN48953766	SRR33903839
M1C086	CP199262	SAMN48953766	SRR33903839
M1C093	CP199225	SAMN48953767	SRR33903838
M1C100	CP199224	SAMN48953768	SRR33903767
M1C108	CP199223	SAMN48953769	SRR33903847
M1C123	CP199222	SAMN48953770	SRR33903831
M1C124	CP199221	SAMN48953771	SRR33903849
M1C130	CP199220	SAMN48953772	SRR33903848
M1C131	CP199219	SAMN48953773	SRR33903852
PAE01	CP199218	SAMN48953774	SRR33903837
PAE02	CP199217	SAMN48953775	SRR33903836
PAE04	CP199216	SAMN48953776	SRR33903835
PAE05	CP199215	SAMN48953777	SRR33903834
PAE06	CP199209	SAMN48953778	SRR33903833
PAE07	CP199208	SAMN48953779	SRR33903832
PAE08_plasmid	CP199257	SAMN48953780	SRR33903830
PAE08	CP199258	SAMN48953780	SRR33903830
PAE10	CP199207	SAMN48953781	SRR33903829
PAE11	CP199206	SAMN48953782	SRR33903828
PAE13	CP199205	SAMN48953783	SRR33903827
PAE14	CP199204	SAMN48953784	SRR33903826
PAE16	CP199203	SAMN48953785	SRR33903825
PAE17	CP199202	SAMN48953786	SRR33903824
PAE19	CP199201	SAMN48953787	SRR33903823
PAE20	CP199200	SAMN48953788	SRR33903822
PAE21	CP199196	SAMN48953789	SRR33903821
PAE22	CP199195	SAMN48953790	SRR33903819
PAE23	CP199194	SAMN48953791	SRR33903818
PAE24	CP199193	SAMN48953792	SRR33903817
PAE25	CP199192	SAMN48953793	SRR33903816
PAE26	CP199191	SAMN48953794	SRR33903815
PAE28	CP199190	SAMN48953795	SRR33903814
PAE29	CP199189	SAMN48953796	SRR33903813
PAE30	CP199254	SAMN48953797	SRR33903812
PAE30_plasmid_1	CP199255	SAMN48953797	SRR33903812
PAE30_plasmid_2	CP199256	SAMN48953797	SRR33903812
PAE31	CP199188	SAMN48953798	SRR33903811
PAE32	CP199187	SAMN48953799	SRR33903810
PAE33	CP199186	SAMN48953800	SRR33903808
PAE34	CP199952	SAMN48953801	SRR33903807
PAE34_plasmid	CP199951	SAMN48953801	SRR33903807
PAE35	CP199185	SAMN48953802	SRR33903806
PAE37	CP199184	SAMN48953803	SRR33903805
PAE38	CP199183	SAMN48953804	SRR33903804
PAE39	CP199182	SAMN48953805	SRR33903803
PAE41	CP199181	SAMN48953806	SRR33903802
PAE42	CP199180	SAMN48953807	SRR33903801
PAE43	CP199159	SAMN48953833	SRR33903772
PAE44	CP199179	SAMN48953808	SRR33903800
PAE45_plasmid	CP199239	SAMN48953836	SRR33903769
PAE45	CP199240	SAMN48953836	SRR33903769
PAE47	CP199178	SAMN48953809	SRR33903799
PAE48	CP199177	SAMN48953810	SRR33903797
PAE50	CP199176	SAMN48953811	SRR33903796
PAE52	CP199175	SAMN48953812	SRR33903795
PAE53_plasmid	CP199252	SAMN48953813	SRR33903794
PAE53	CP199253	SAMN48953813	SRR33903794
PAE54	CP199174	SAMN48953814	SRR33903793
PAE55	CP199160	SAMN48953831	SRR33903774
PAE56_plasmid	CP199250	SAMN48953815	SRR33903792
PAE56	CP199251	SAMN48953815	SRR33903792
PAE57_plasmid	CP199248	SAMN48953816	SRR33903791
PAE57	CP199249	SAMN48953816	SRR33903791
PAE58_plasmid	CP199246	SAMN48953817	SRR33903790
PAE58	CP199247	SAMN48953817	SRR33903790
PAE60_plasmid	CP199244	SAMN48953832	SRR33903773
PAE60	CP199245	SAMN48953832	SRR33903773
PAE61	CP199173	SAMN48953818	SRR33903789
PAE64	CP199172	SAMN48953819	SRR33903788
PAE65	CP199171	SAMN48953820	SRR33903786
PAE66	CP199170	SAMN48953821	SRR33903785
PAE69	CP199169	SAMN48953822	SRR33903784
PAE70	CP199158	SAMN48953834	SRR33903771
PAE71	CP199168	SAMN48953823	SRR33903783
PAE72	CP199167	SAMN48953824	SRR33903782
PAE73	CP199166	SAMN48953825	SRR33903781
PAE74	CP199165	SAMN48953826	SRR33903780
PAE75_plasmid_1	CP199241	SAMN48953835	SRR33903770
PAE75	CP199242	SAMN48953835	SRR33903770
PAE75_plasmid_2	CP199243	SAMN48953835	SRR33903770
PAE77	CP199164	SAMN48953827	SRR33903779
PAE78	CP199163	SAMN48953828	SRR33903778
PAE79	CP199162	SAMN48953829	SRR33903777
PAE80	CP199161	SAMN48953830	SRR33903775
PAO1	CP199157	SAMN48953837	SRR33903768
